# The shared and distinct roles of *Prochlorococcus* and co-occurring heterotrophic bacteria in regulating community dynamics

**DOI:** 10.1101/2025.09.25.678681

**Authors:** Christine A. Ziegler, James I. Mullet, Allison Coe, Nhi N. Vo, Eli Salcedo, Dillon M. Arrigan, Sierra M. Parker, Sallie W. Chisholm

**Affiliations:** Department of Civil and Environmental Engineering, Massachusetts Institute of Technology, Cambridge, MA, USA; Department of Biology, Massachusetts Institute of Technology, Cambridge, MA, USA

## Abstract

*Prochlorococcus* is the world’s most abundant photosynthetic organism with over 10^27^ cells distributed across much of Earth’s oceans, and is collectively responsible for almost 10% of marine carbon fixation. Naturally co-occurring heterotrophic bacteria at roughly 10^5^-10^6^ cells mL^-1^ in the oceans have been shown to increase *Prochlorococcus* fitness and productivity. Despite this massive scale, our understanding of these globally important interactions remains limited, with past research largely focused on single *Prochlorococcus*-heterotroph pairings involving only a few species. In this study, we extend this perspective by using synthetic communities containing multiple diverse heterotrophic strains isolated from *Prochlorococcus* enrichment cultures. Specifically, we isolated the four most abundant co-occurring heterotroph species and examined both individual *Prochlorococcus*–heterotroph interactions and interactions within a synthetic community comprising *Prochlorococcus* and all four heterotrophs. Using absolute quantification of RNA, DNA, and cell counts over the course of *Prochlorococcus* growth curves, we find that *Prochlorococcus* has a modest, species-independent transcriptional response to heterotrophs, whereas each heterotroph displays a markedly different transcriptional response to the community and fulfills distinct metabolic roles. Transcriptional analyses reveal several potential crossfeeding interactions and indicate that community dynamics are influenced not only by metabolic activity but also antagonistic mechanisms, defense responses, and coordinated group behaviors. By pairing synthetic community approaches with absolute abundance measurements, we can gain deeper insight into the forces that shape microbial community assembly in the oceans and their role in driving the global carbon cycle.
