## Supplemental Table 2 for "The shared and distinct roles of *Prochlorococcus* and co-occurring heterotrophic bacteria in regulating community dynamics"

### Sheet: Sheet1
	Axenic_MED4	Axenic_MED4	MED4+Alteromonas	MED4+Alteromonas	MED4+Thalassospira	MED4+Thalassospira	MED4+Thalassospira2	MED4+Thalassospira2	MED4+Pseudohoeflea	MED4+Pseudohoeflea	MED4+Marinobacter	MED4+Marinobacter	MED4+community	MED4+community
Day	MED4	Heterotroph	MED4	Heterotroph	MED4	Heterotroph	MED4	Heterotroph	MED4	Heterotroph	MED4	Heterotroph	MED4	Heterotroph
0	2.58487e+07	0	2.56544e+07	2.66892e+06	2.61701e+07	1.66511e+06	2.56427e+07	402089	2.69829e+07	636730	2.60649e+07	1.10539e+06	2.85813e+07	0
0	2.67484e+07	0	2.53786e+07	3.98556e+06	2.62858e+07	1.97072e+06	2.63225e+07	363774	2.68932e+07	723196	2.63417e+07	1.18211e+06	2.5182e+07	2.00069e+06
0	2.63498e+07	0	2.53311e+07	3.5634e+06	2.51693e+07	1.91381e+06	2.47563e+07	396430	2.55431e+07	709058	2.57697e+07	1.02442e+06	2.38666e+07	2.52776e+06
1	3.53617e+07	0	35964080	1.02655e+07	3.55053e+07	8.858e+06	3.47402e+07	3.40372e+06	3.45678e+07	3.5056e+06	3.64067e+07	1.62651e+07	3.56239e+07	9.62903e+06
1	3.42175e+07	0	3.47832e+07	1.05185e+07	3.5238e+07	5.31452e+06	3.49978e+07	3.13467e+06	3.40068e+07	3.22142e+06	3.42693e+07	7.07923e+06	3.58739e+07	9.78751e+06
1	3.42709e+07	0	3.52949e+07	1.13609e+07	3.49956e+07	5.33856e+06	35191042	2.78414e+06	3.64493e+07	2.94067e+06	3.52049e+07	8.03116e+06	3.53938e+07	1.00449e+07
2	5.35069e+07	0	5.83406e+07	1.06894e+07	5.26106e+07	6.427e+06	4.95937e+07	5.98823e+06	4.86281e+07	4.11667e+06	4.87556e+07	8.74362e+06	5.18147e+07	1.0731e+07
2	5.27871e+07	0	5.82188e+07	1.02465e+07	5.01299e+07	4.7215e+06	5.35223e+07	6.54891e+06	5.01437e+07	4.26677e+06	4.68999e+07	8.67575e+06	5.15034e+07	1.04058e+07
2	5.05234e+07	0	5.86152e+07	1.15933e+07	4.92458e+07	5.31811e+06	4.98122e+07	7.22105e+06	4.79211e+07	3.75758e+06	4.68749e+07	8.64453e+06	5.12611e+07	1.11382e+07
3	5.87582e+07	0	7.12363e+07	8.60626e+06	6.25954e+07	7.77707e+06	6.18295e+07	6.5106e+06	5.70749e+07	4.57131e+06	6.4949e+07	9.4957e+06	6.45624e+07	1.15595e+07
3	5.98512e+07	0	7.52017e+07	1.00872e+07	5.89015e+07	7.20014e+06	6.22558e+07	6.98265e+06	5.60534e+07	4.36203e+06	6.22215e+07	8.7127e+06	6.39289e+07	1.14356e+07
3	5.9323e+07	0	7.58153e+07	1.10743e+07	6.21841e+07	7.89034e+06	6.12582e+07	7.4661e+06	5.94031e+07	5.0803e+06	6.23775e+07	9.06614e+06	6.6724e+07	1.18595e+07
4	7.22692e+07	0	7.06039e+07	8.13229e+06	7.44085e+07	7.29855e+06	1.024e+08	9.67742e+06	7.00763e+07	5.92725e+06	7.54469e+07	1.14963e+07	77901824	1.33005e+07
4	7.90714e+07	0	8.88577e+07	7.67221e+06	7.42582e+07	8.11375e+06	8.57233e+07	9.0788e+06	7.13079e+07	7.3645e+06	7.27261e+07	1.08788e+07	8.03175e+07	12876247
4	7.30134e+07	0	109789037	8.59779e+06	7.49755e+07	7.85892e+06	7.54381e+07	7.42037e+06	7.25435e+07	6.01192e+06	7.45649e+07	1.15386e+07	7.79562e+07	1.20705e+07
5	9.65507e+07	0	1.27403e+08	1.07883e+07	9.83717e+07	9.75944e+06	9.55982e+07	1.78153e+07	9.29801e+07	1.19216e+07	1.02829e+08	1.63989e+07	8.68083e+07	1.6441e+07
5	9.19517e+07	0	2.42266e+08	1.58264e+07	9.69959e+07	1.24393e+07	9.90544e+07	1.43285e+07	9.56753e+07	1.55773e+07	9.48269e+07	1.22574e+07	9.65461e+07	1.56852e+07
5	8.79133e+07	0	141282592	1.64009e+07	9.94509e+07	1.9017e+07	1.03095e+08	8.7452e+06	9.4492e+07	1.43564e+07	9.76664e+07	1.43701e+07	1.03515e+08	1.8176e+07
6	1.12976e+08	0	1.64028e+08	7.49148e+06	1.08087e+08	9.84469e+06	100757435	8.3888e+06	1.0059e+08	9.66046e+06	1.15682e+08	1.72933e+07	1.79809e+08	1.9995e+07
6	1.06728e+08	0	1.72007e+08	6.54524e+06	1.0042e+08	1.02477e+07	1.10596e+08	8.0567e+06	1.05059e+08	8.70659e+06	103235604	1.52719e+07	1.09742e+08	1.54899e+07
6	9.47724e+07	0	1.82907e+08	7.0259e+06	109529068	9.73168e+06	9.96614e+07	8.67143e+06	9.41562e+07	9.76686e+06	1.18826e+08	1.92861e+07	1.15418e+08	1.35103e+07
