## Supplemental Table 3 for "The shared and distinct roles of *Prochlorococcus* and co-occurring heterotrophic bacteria in regulating community dynamics"

### Sheet: Sheet1
organism	read_count	seq_sample_name	replicate	sampling_day	initial_FCM_cell_count_added	genome_equivalents	absolute_counts	thermus_genome_recovery	mean_organism_extraction_efficiency	extraction_efficiency_corrected_counts
Alteromonas_1904	7317905	D24-119025	A1	0	9.00E+04	1.48703	3.3264e+07	4.47e-08	1.57181e-05	94606.4
Alteromonas_1904	6812459	D24-119026	B1	0	9.00E+04	1.38432	4.50386e+07	3.07e-08	1.57181e-05	88072
Alteromonas_1904	6754418	D24-119027	C1	0	9.00E+04	1.37253	4.48787e+07	3.06e-08	1.57181e-05	127558
Marinobacter_1943	724384	D24-119025	A1	0	9.00E+04	0.15091	3.37576e+06	4.47e-08	1.37387e-06	109843
Marinobacter_1943	480406	D24-119026	B1	0	9.00E+04	0.100082	3.25616e+06	3.07e-08	1.37387e-06	72846.9
Marinobacter_1943	575788	D24-119027	C1	0	9.00E+04	0.119953	3.9222e+06	3.06e-08	1.37387e-06	87595.6
MED4	3574733	D24-119025	A1	0	2.50E+07	2.15606	4.82299e+07	4.47e-08	7.7026e-08	2.79914e+07
MED4	2553393	D24-119026	B1	0	2.50E+07	1.54005	5.01054e+07	3.07e-08	7.7026e-08	2.91117e+07
MED4	3449994	D24-119027	C1	0	2.50E+07	2.08083	6.80386e+07	3.06e-08	7.7026e-08	2.71029e+07
Pseudohoeflea_1940	270623	D24-119026	B1	0	9.00E+04	0.0598364	1.94677e+06	3.07e-08	7.94564e-07	109649
Pseudohoeflea_1940	297044	D24-119027	C1	0	9.00E+04	0.0656783	2.14754e+06	3.06e-08	7.94564e-07	82659.5
Pseudohoeflea_1940	402601	D24-119025	A1	0	9.00E+04	0.0890176	1.99127e+06	4.47e-08	7.94564e-07	112033
Thalassospira_1907	820097	D24-119026	B1	0	1.80E+05	0.169867	5.52658e+06	3.07e-08	1.18029e-06	209550
Thalassospira_1907	1025177	D24-119027	C1	0	1.80E+05	0.212345	6.94322e+06	3.06e-08	1.18029e-06	262808
Thalassospira_1907	1231819	D24-119025	A1	0	1.80E+05	0.255147	5.70748e+06	4.47e-08	1.18029e-06	216172
Alteromonas_1904	4670987	D24-119028	A1	1	na	0.949164	5.5742e+07	1.7e-08	1.57181e-05	158782
Alteromonas_1904	4762261	D24-119029	B1	1	na	0.967712	5.55085e+07	1.74e-08	1.57181e-05	108273
Alteromonas_1904	5059807	D24-119030	C1	1	na	1.02817	7.06505e+07	1.46e-08	1.57181e-05	137100
Marinobacter_1943	2989577	D24-119028	A1	1	na	0.622814	3.65762e+07	1.7e-08	1.37387e-06	815990
Marinobacter_1943	2931585	D24-119029	B1	1	na	0.610732	3.5032e+07	1.74e-08	1.37387e-06	781767
Marinobacter_1943	3123653	D24-119030	C1	1	na	0.650746	4.47157e+07	1.46e-08	1.37387e-06	992737
MED4	1247948	D24-119028	A1	1	na	0.752687	4.42034e+07	1.7e-08	7.7026e-08	2.56943e+07
MED4	1690758	D24-119029	B1	1	na	1.01976	5.84942e+07	1.74e-08	7.7026e-08	3.40111e+07
MED4	1635513	D24-119030	C1	1	na	0.986443	6.7783e+07	1.46e-08	7.7026e-08	2.6929e+07
Pseudohoeflea_1940	391632	D24-119030	C1	1	na	0.0865923	5.95015e+06	1.46e-08	7.94564e-07	228412
Pseudohoeflea_1940	396347	D24-119028	A1	1	na	0.0876348	5.14656e+06	1.7e-08	7.94564e-07	290005
Pseudohoeflea_1940	359263	D24-119029	B1	1	na	0.0794353	4.55645e+06	1.74e-08	7.94564e-07	256828
Thalassospira_1907	1911899	D24-119030	C1	1	na	0.396012	2.72118e+07	1.46e-08	1.18029e-06	705511
Thalassospira_1907	1829088	D24-119028	A1	1	na	0.378859	2.22494e+07	1.7e-08	1.18029e-06	577777
Thalassospira_1907	1777082	D24-119029	B1	1	na	0.368087	2.11137e+07	1.74e-08	1.18029e-06	548445
Alteromonas_1904	4327107	D24-119032	B1	2	na	0.879287	5.35542e+07	1.64e-08	1.57181e-05	104378
Alteromonas_1904	5121904	D24-119033	C1	2	na	1.04079	7.29179e+07	1.43e-08	1.57181e-05	206984
Alteromonas_1904	5149987	D24-119031	A1	2	na	1.0465	6.80601e+07	1.54e-08	1.57181e-05	132726
Marinobacter_1943	3148147	D24-119032	B1	2	na	0.655848	3.99454e+07	1.64e-08	1.37387e-06	890708
Marinobacter_1943	3300510	D24-119033	C1	2	na	0.68759	4.81725e+07	1.43e-08	1.37387e-06	1.56443e+06
Marinobacter_1943	3281997	D24-119031	A1	2	na	0.683733	4.44672e+07	1.54e-08	1.37387e-06	992107
MED4	2084976	D24-119032	B1	2	na	1.25753	7.65919e+07	1.64e-08	7.7026e-08	3.04621e+07
MED4	2228483	D24-119033	C1	2	na	1.34409	9.41667e+07	1.43e-08	7.7026e-08	3.73401e+07
MED4	2045947	D24-119031	A1	2	na	1.23399	8.02539e+07	1.54e-08	7.7026e-08	3.19369e+07
Pseudohoeflea_1940	409189	D24-119032	B1	2	na	0.0904742	5.51047e+06	1.64e-08	7.94564e-07	213153
Pseudohoeflea_1940	401044	D24-119033	C1	2	na	0.0886733	6.21245e+06	1.43e-08	7.94564e-07	348847
Pseudohoeflea_1940	427398	D24-119031	A1	2	na	0.0945004	6.14592e+06	1.54e-08	7.94564e-07	236323
Thalassospira_1907	1959274	D24-119032	B1	2	na	0.405824	2.47173e+07	1.64e-08	1.18029e-06	643640
Thalassospira_1907	2009497	D24-119033	C1	2	na	0.416227	2.91609e+07	1.43e-08	1.18029e-06	757082
Thalassospira_1907	2194388	D24-119031	A1	2	na	0.454524	2.95604e+07	1.54e-08	1.18029e-06	767687
Alteromonas_1904	4598044	D24-119034	A1	3	na	0.934342	6.80149e+07	1.37e-08	1.57181e-05	133206
Alteromonas_1904	3662620	D24-119035	B1	3	na	0.74426	6.86185e+07	1.08e-08	1.57181e-05	134160
Alteromonas_1904	4043791	D24-119036	C1	3	na	0.821716	5.76259e+07	1.43e-08	1.57181e-05	112234
Marinobacter_1943	2888471	D24-119034	A1	3	na	0.60175	4.38041e+07	1.37e-08	1.37387e-06	981496
Marinobacter_1943	2861872	D24-119035	B1	3	na	0.596209	5.49687e+07	1.08e-08	1.37387e-06	1.22956e+06
Marinobacter_1943	3325354	D24-119036	C1	3	na	0.692766	4.85828e+07	1.43e-08	1.37387e-06	1.07901e+06
MED4	2695901	D24-119034	A1	3	na	1.62601	1.18364e+08	1.37e-08	7.7026e-08	4.73045e+07
MED4	2366210	D24-119035	B1	3	na	1.42716	1.31579e+08	1.08e-08	7.7026e-08	5.26683e+07
MED4	2815296	D24-119036	C1	3	na	1.69802	1.1908e+08	1.43e-08	7.7026e-08	4.71727e+07
Pseudohoeflea_1940	314929	D24-119034	A1	3	na	0.0696328	5.06887e+06	1.37e-08	7.94564e-07	196382
Pseudohoeflea_1940	348530	D24-119035	B1	3	na	0.0770622	7.10489e+06	1.08e-08	7.94564e-07	275694
Pseudohoeflea_1940	385062	D24-119036	C1	3	na	0.0851396	5.97074e+06	1.43e-08	7.94564e-07	229292
Thalassospira_1907	1625900	D24-119034	A1	3	na	0.336773	2.45152e+07	1.37e-08	1.18029e-06	639388
Thalassospira_1907	1549247	D24-119035	B1	3	na	0.320896	2.95856e+07	1.08e-08	1.18029e-06	770321
Thalassospira_1907	1774119	D24-119036	C1	3	na	0.367473	2.57705e+07	1.43e-08	1.18029e-06	666226
Alteromonas_1904	3658105	D24-119039	C1	4	na	0.743342	6.96983e+07	1.07e-08	1.57181e-05	135247
Alteromonas_1904	3805147	D24-119037	A1	4	na	0.773222	6.05447e+07	1.28e-08	1.57181e-05	171792
Alteromonas_1904	3444415	D24-119038	B1	4	na	0.69992	4.93514e+07	1.42e-08	1.57181e-05	95958.3
Marinobacter_1943	3309460	D24-119039	C1	4	na	0.689454	6.46455e+07	1.07e-08	1.37387e-06	1.43984e+06
Marinobacter_1943	3330528	D24-119037	A1	4	na	0.693844	5.43292e+07	1.28e-08	1.37387e-06	1.76365e+06
Marinobacter_1943	3412906	D24-119038	B1	4	na	0.711005	5.0133e+07	1.42e-08	1.37387e-06	1.11522e+06
MED4	3452690	D24-119039	C1	4	na	2.08246	1.95258e+08	1.07e-08	7.7026e-08	7.73172e+07
MED4	4099249	D24-119037	A1	4	na	2.47242	1.93595e+08	1.28e-08	7.7026e-08	7.67356e+07
MED4	3788806	D24-119038	B1	4	na	2.28518	1.61128e+08	1.42e-08	7.7026e-08	6.39317e+07
Pseudohoeflea_1940	374481	D24-119039	C1	4	na	0.0828001	7.76361e+06	1.07e-08	7.94564e-07	298016
Pseudohoeflea_1940	356463	D24-119037	A1	4	na	0.0788162	6.17145e+06	1.28e-08	7.94564e-07	346405
Pseudohoeflea_1940	395986	D24-119038	B1	4	na	0.087555	6.1735e+06	1.42e-08	7.94564e-07	238233
Thalassospira_1907	1744635	D24-119039	C1	4	na	0.361366	3.38829e+07	1.07e-08	1.18029e-06	875579
Thalassospira_1907	1821496	D24-119037	A1	4	na	0.377286	2.95422e+07	1.28e-08	1.18029e-06	766672
Thalassospira_1907	1759666	D24-119038	B1	4	na	0.36448	2.56995e+07	1.42e-08	1.18029e-06	667626
Alteromonas_1904	4126976	D24-119041	B1	5	na	0.838619	6.25538e+07	1.34e-08	1.57181e-05	122236
Alteromonas_1904	4054649	D24-119042	C1	5	na	0.823922	7.04392e+07	1.17e-08	1.57181e-05	200267
Alteromonas_1904	3241200	D24-119040	A1	5	na	0.658626	3.95559e+07	1.67e-08	1.57181e-05	77030.3
Marinobacter_1943	4517813	D24-119041	B1	5	na	0.941189	7.02046e+07	1.34e-08	1.37387e-06	2.28525e+06
Marinobacter_1943	4116603	D24-119042	C1	5	na	0.857605	7.33189e+07	1.17e-08	1.37387e-06	2.38486e+06
Marinobacter_1943	3761138	D24-119040	A1	5	na	0.783552	4.70588e+07	1.67e-08	1.37387e-06	1.04844e+06
MED4	4034448	D24-119041	B1	5	na	2.43334	1.81506e+08	1.34e-08	7.7026e-08	7.23767e+07
MED4	3990170	D24-119042	C1	5	na	2.40663	2.05749e+08	1.17e-08	7.7026e-08	8.19832e+07
MED4	3750502	D24-119040	A1	5	na	2.26208	1.35856e+08	1.67e-08	7.7026e-08	5.38115e+07
Pseudohoeflea_1940	416750	D24-119040	A1	5	na	0.092146	5.53413e+06	1.67e-08	7.94564e-07	213191
Pseudohoeflea_1940	409060	D24-119041	B1	5	na	0.0904457	6.74648e+06	1.34e-08	7.94564e-07	260791
Pseudohoeflea_1940	406707	D24-119042	C1	5	na	0.0899255	7.68796e+06	1.17e-08	7.94564e-07	296966
Thalassospira_1907	2214085	D24-119040	A1	5	na	0.458603	2.75429e+07	1.67e-08	1.18029e-06	711955
Thalassospira_1907	2597399	D24-119041	B1	5	na	0.537999	4.01301e+07	1.34e-08	1.18029e-06	1.52053e+06
Thalassospira_1907	2318157	D24-119042	C1	5	na	0.48016	4.10501e+07	1.17e-08	1.18029e-06	1.55424e+06
Alteromonas_1904	2846199	D24-119045	C1	6	na	0.57836	6.10178e+07	9.48e-09	1.57181e-05	118771
Alteromonas_1904	2574463	D24-119043	A1	6	na	0.523142	4.85342e+07	1.08e-08	1.57181e-05	94609.6
Alteromonas_1904	3016285	D24-119044	B1	6	na	0.612922	8.17233e+07	7.5e-09	1.57181e-05	232409
Marinobacter_1943	3823666	D24-119045	C1	6	na	0.796578	8.40402e+07	9.48e-09	1.37387e-06	2.7339e+06
Marinobacter_1943	3092482	D24-119043	A1	6	na	0.644252	59770053	1.08e-08	1.37387e-06	1.33298e+06
Marinobacter_1943	3271054	D24-119044	B1	6	na	0.681453	9.08609e+07	7.5e-09	1.37387e-06	2.95622e+06
MED4	4711598	D24-119045	C1	6	na	2.84175	2.99809e+08	9.48e-09	7.7026e-08	1.7396e+08
MED4	4441965	D24-119043	A1	6	na	2.67913	2.48554e+08	1.08e-08	7.7026e-08	1.43959e+08
MED4	5018308	D24-119044	B1	6	na	3.02674	4.03567e+08	7.5e-09	7.7026e-08	2.34199e+08
Pseudohoeflea_1940	306339	D24-119043	A1	6	na	0.0677335	6.28393e+06	1.08e-08	7.94564e-07	241531
Pseudohoeflea_1940	295667	D24-119044	B1	6	na	0.0653738	8.71655e+06	7.5e-09	7.94564e-07	335687
Pseudohoeflea_1940	369092	D24-119045	C1	6	na	0.0816085	8.60982e+06	9.48e-09	7.94564e-07	484290
Thalassospira_1907	1866161	D24-119043	A1	6	na	0.386538	3.58608e+07	1.08e-08	1.18029e-06	927897
Thalassospira_1907	2048185	D24-119044	B1	6	na	0.424241	5.65657e+07	7.5e-09	1.18029e-06	2.14224e+06
Thalassospira_1907	2348743	D24-119045	C1	6	na	0.486495	5.1326e+07	9.48e-09	1.18029e-06	1.94351e+06
