## Supplemental Table 4 for "The shared and distinct roles of *Prochlorococcus* and co-occurring heterotrophic bacteria in regulating community dynamics"

### Sheet: Sheet1
query	reference	ANI	count of bidirectional fragment mappings	total query fragments
Thalassospira_MIT121401	MIT1905	81.7609	966	1534
Thalassospira_MIT121401	MIT1907	81.7467	967	1534
Thalassospira_GO-4	MIT1907	81.4762	995	1515
Thalassospira_GO-4	MIT1905	81.4644	990	1515
Thalassospira_GO-4	Thalassospira_A40-3	84.1958	1101	1515
Thalassospira_MIT1370	MIT1907	81.7771	977	1550
Thalassospira_MIT1370	MIT1905	81.8191	979	1550
MIT1907	MIT1905	99.9999	1607	1609
